# OSBP-mediated cholesterol transfer determines epithelial polarity and associated cargo secretion

**DOI:** 10.1101/2021.12.09.471984

**Authors:** Dávid Kovács, Anne-Sophie Gay, Lucile Fleuriot, Delphine Debayle, Ana Rita Dias Araújo, Amanda Patel, Bruno Mesmin, Frédéric Luton, Bruno Antonny

**Affiliations:** CNRS, Université Côte d’Azur, Institut de Pharmacologie Moléculaire et Cellulaire, Valbonne, France

**Keywords:** Membrane contact sites, Lipid transfer proteins, cargo secretion, OSBP, cell polarity, EMT

## Abstract

Golgi lipid environment regulates sorting and cargo secretion. However, the mechanisms that spatiotemporally control the lipid composition of the secretory membranes to drive cargo trafficking are poorly understood. Lipid transfer proteins regulate the concentration of specific lipids at membrane contact sites. We hypothesised that by catalysing cholesterol/PI(4)P exchange at ER-*trans*-Golgi membrane contact sites the lipid transfer protein oxysterol binding protein (OSBP) affects the secretion of a subset of cargoes. Here, we report that OSBP is a major epithelial protein as its inhibition leads to complete loss of apico-basal polarity. By mapping the OSBP proximity proteome with the biotin ligase TurboID, we found that OSBP controls the secretion of multiple membrane associated proteins, including key polarity determinants such as E-cadherin. Mechanistically, we established that OSBP contributes to E-cadherin secretion by supplying cholesterol to post-Golgi membranes. Importantly, when cells downregulate cell-cell junctions upon epithelial-to-mesenchymal transition, they re-wire their lipid homeostasis and downregulate OSBP as well, thus altering the trafficking of the OSBP-dependent secretory cargoes.
