## supplementary table for "OSBP-mediated cholesterol transfer determines epithelial polarity and associated cargo secretion"

### Sheet: Plasmids, cloning and stables
Plasmids	Source	Application	Note
pCDNA3.1-Zeo(+)-OSBP-TurboID-HA	This study	Generate stable lines
V5-TurboID-NES_pCDNA3	Addgene #107169	Subcloning
Str-KDEL_SBP-EGFP-Ecadherin	Addgene #65286	RUSH assay
Str-KDEL_SBP_mCherry-Ecadherin	This study	RUSH assay
li-Str_ssSBP-EGFP	Addgene #65277	RUSH assay
pIRES2-EGFP	Clontech	Generate stable lines	EGFP-expression in MDCK
pGalT1-BFP	Mesmin et al 2017	Generate stable lines	Labels trans-Golgi in MDCK
pEGFP-N1-P4M-SidM	Addgene #51469	Transient transfection	Detects PI(4)P
pEGFP-C1-D4H	Peresse et al 2021	Generate stable lines	Cholesterol probe
pEGFP-PH-OSBP	Mesmin et al 2013	Transient transfection	Detects PI(4)P
Oligonucleotides	Sequence (5'->3')
NheI-KOZ-OSBP	CCGGCTAGCCCACCATGGCGGCGACGGAGCT
OSBP-HindIII	CCCAAGCTTGAAAATGTCCGGGCATG
HindIII-TurboID	CCCAAGCTTGGAGGCGGTAAAGACAAT
TurboID-HA-BamHI	CGGGATCCTTAAGCGTAATCTGGAACATCGTATGGGTACTTTTCGGCAGACCGCAG
Blunt-mCherry	GGCTGTGGTGAGCAAGGGCGAGGAG
mCherry-FseI	TTAAGGCCGGCCCTTGTACAGCTCGTCCATGCCG
Reagents	Application	Source
HindIII	Restriction digestion	New England Biolabs
BamHI	Restriction digestion	New England Biolabs
FseI	Restriction digestion	New England Biolabs
Primestar GXL	Amplifying insterts	Takara Bio
T4 polymerase	3' polishing for blunt ligation	New England Biolabs
T4 polynucleotid kinase	5' phosphorylation for blunt ligation	New England Biolabs
T4 ligase	Ligation	New England Biolabs
TSAP	Dephosphorylate vectors	New England Biolabs
XL10 Gold competent E. Coli	Clonal amplification of plasmids	Agilent
Stable cell lines	Source	Purpose
MDCK-OSBP-TurboID	This study	For TurboID proteomics
MDCK-EGFP	This study	For scattering assays
MDCK-bGalT1-BFP	This study	For trans-Golgi labelling
MDCK-D4H-EGFP	This study	For cholesterol vizualization
MDCK-P4M-SidM-GFP	This study	For PI(4)P monitoring

### Sheet: Expression primers
Target gene	FWD (5'->3')	REV (5'->3')
snai1	GCTGCAGGACTCTAATCCA	ATCTCCGGAGGTGGGATG
snai2	TGTGACAAGGAATATGTGAGCC	TGAGCCCTCAGATTTGACCTG
zeb1	GATGATGAATGCGAGTCAGATGC	ACAGCAGTGTCTTGTTGTTGT
zeb2	CGATCCAGACCGCAATTAAC	TGCTGACTGCATGACCATC
twist1	AGCTACGCCTTCTCGGTCT	CCTTCTCTGGAAACAATGA
twist2	GCAAGAAGTCGAGCGAAGAT	GCTCTGCAGCTCCTCGAA
osbp	ATCAAACAGGTCAACGAACGAG	GGGTCTGGGCTAACATGAGGA
osbpl2	GATTGGGAAAACTGGGGAGAG	TCCAGGCCAACACACTTCTTC
osbpl6	AAATAGGCCAAACCAATGTCCA	TCTGAATATCGAGTGGTGCCTT
osbpl8	TGGCTGATTGGTTAAAGATTCGT	GCACCCCAGGTTTCAACACA
srebf1a	ACAGTGACTTCCCTGGCCTAT	GCATGGACGGGTACATCTTCAA
srebf2	AACGGTCATTCACCCAGGTC	GGCTGAAGAATAGGAGTTGCC
scap	TATCTCGGGCCTTCTACAACC	GGGGCGAGTAATCCTTCACA
hmgcr	TGATTGACCTTTCCAGAGCAAG	CTAAAATTGCCATTCCACGAGC
hmgcs2	GCCCAATATGTGGACCAAACT	GAAGCCCATACGGGTCTGG
nsdhl	AAGAGATGCACAGTGATCGGT	GCACCTGGGGATTATCAAACC
hdps	TGTGACCGGCAAAATTGGC	GCCCGTTGCAGACACTGAA
abca1	ACCCACCCTATGAACAACATGA	GAGTCGGGTAACGGAAACAGG
ldlr	ACGGCGTCTCTTCCTATGACA	CCCTTGGTATCCGCAACAGA
gapdh	TGCACCACCAACTGCTTAGC	GGCATGGACTGTGGTCATGAG

### Sheet: antibodies, siRNA and reagents 
Primary and secondary antibodies	Source	Reference	Application	Target species	Dilution
anti-HA	Roche	11867423001	IB, IF	NA	IB: 1:1000, IF:1:500
anti-e-cadherin	BD Transduction Laboratories	610181	IB	Homo sapiens	1:3000
anti-e-cadherin	Abcam	ab40772	IF	Canis lupus fam.	1:300
anti-beta-catenin	BD Transduction Laboratories	610153	IF	Canis lupus fam.	1:200
anti-TGN46	Bio-Rad Antibodies	AHP500	IF	Homo sapiens	1:300
anti-OSBP	Sigma-Aldrich	HPA039227	IB, IF	Homo sapiens, Canis lupus fam.	IB: 1:500, IF: 1:250
anti-Vimentin	Abcam	ab8978	IB	Homo sapiens	1:2000
anti-B-actin	Sigma-Aldrich	A1978	IB	Homo sapiens	1:5000
anti-VAP B	Sigma-Aldrich	HPA013144	IB	Canis lupus fam.	1:500
anti-Tubulin	Sigma-Aldrich	SAB4500087	IB	Homo sapiens, Canis lupus fam.	1:500
anti-N-cadherin	Abcam	ab18203	IB	Homo sapiens	1:1000
anti-ZO-1	Santa Cruz Biotechnology	sc-33725	IF	Canis lupus fam.	1:50
anti-Gp135	Merck Millipore	MABS1327	IF	Canis lupus fam.	1:200
Goat-anti-rat-alexa488	Invitrogen	A-11006	IF	NA	1:500
Goat-anti-rat-alexa647	Invitrogen	A-21247	IF	NA	1:500
Donkey-anti-sheep-alexa594	Abcam	ab150180	IF	NA	1:500
Donkey-anti-rabbit-alexa488	Invitrogen	A32790	IF	NA	1:500
Donkey-anti-rabbit-alexa647	Invitrogen	A32795	IF	NA	1:500
Goat-anti-mouse-alexa488	Invitrogen	A-11029	IF	NA	1:500
Goat-anti-rabbit-HRP	Jackson Immuno Research	111-035-144	IB	NA	assay-dependent
Goat-anti-mouse-HRP	Bio-Rad Antibodies	1706516	IB	NA	assay-dependent
HRP-conjugated streptavidin	Thermo Scientific	N100	IB	NA	1:4000
Streptavidin-Alexa594	Invitrogen	S32356	IF	NA	1:1000
siRNA	target sequence	Source
siNT	UGGUUUACAUGUUGUGUGA	Dharmacon
siOSBP Canis lupus fam	GGAAAAGAGAACUAGAAUA	Thermo
siOSBP #1 Homo sapiens	GCAAUGACUUGAUAGCUAA	Dharmacon
siOSBP #2 Homo sapiens	GCCACACUCUUUAGGAUAA	Dharmacon
siOSBP #3 Homo sapiens	GGAGAAUACUGGGAGUGUA	Dharmacon
