## Supplementary material for "OSBP-mediated cholesterol transfer determines epithelial polarity and associated cargo secretion": Source_file_2_lipidomics

### Sheet: Sheet1
Species	Class	%_to_class_C1	%_to_class_C2	%_to_class_C3	%_to_class_TGF1	%_to_class_TGF2	%_to_class_TGF3	P value	minus_Log10P	Mean_C	Mean_TGF	Log2_Fold	Total_acyl_C	Total_acyl_double_bond	Saturation
Cer(d18:1/24:0)	Cer	29.9254	31.8569	31.7972	40.1464	39.4164	41.1035	0.000351987	3.45347	31.1931	40.2221	0.366758	42	1	0.0238095
Cer(d18:1/24:1)	Cer	22.0347	21.7779	21.4178	21.6335	22.529	22.315	0.268657	0.570802	21.7435	22.1592	0.0273187	42	2	0.047619
Cer(d18:1/26:0)	Cer	4.85141	5.25431	5.21439	5.78281	5.65015	5.97206	0.0118545	1.92612	5.10671	5.80167	0.184077	44	1	0.0227273
Cer(d18:1/26:1)	Cer	4.21114	4.20386	4.05509	5.78279	6.20915	6.13407	0.000180417	3.74372	4.1567	6.042	0.539589	44	2	0.0454545
Cer(d18:0/24:1)	Cer	2.34246	2.49124	2.38893	1.38147	1.37628	1.42643	2.68299e-05	4.57138	2.40754	1.39473	-0.787581	42	1	0.0238095
Cer(d18:0/24:0)	Cer	2.0055	2.27039	2.01006	0.913408	0.848527	0.871302	0.000169674	3.77038	2.09532	0.877745	-1.25529	42	0	0
Cer(d18:0/22:0)	Cer	1.00079	0.957931	0.945353	0.48552	0.455796	0.446219	1.61537e-05	4.79173	0.968026	0.462512	-1.06556	40	0	0
Hex1Cer(d18:1/24:0)	Cer	19.4819	18.3933	18.6366	14.4824	14.058	12.329	0.00210192	2.67738	18.8373	13.6231	-0.467532	42	1	0.0238095
Hex1Cer(d18:1/24:1)	Cer	7.02048	6.30295	6.64732	5.12058	5.20009	5.12235	0.0019449	2.7111	6.65692	5.14767	-0.370933	42	2	0.047619
Hex1Cer(d18:1/16:0)	Cer	3.93744	3.07896	3.39706	1.89493	1.86619	1.78178	0.00302498	2.51928	3.47115	1.84763	-0.909739	34	1	0.0294118
Hex1Cer(d18:1/26:0)	Cer	2.03257	2.24371	2.32116	2.03202	2.07144	2.19211	0.365931	0.436601	2.19914	2.09852	-0.0675696	44	1	0.0227273
Hex1Cer(d18:0/22:0)	Cer	1.15615	1.16854	1.169	0.344161	0.319057	0.306234	2.40311e-07	6.61923	1.16456	0.323151	-1.84951	40	0	0
DG(16:0/18:1)	DG	28.6387	28.371	30.3807	35.3225	35.9853	36.9855	0.000930207	3.03142	29.1301	36.0978	0.309397	34	1	0.0294118
DG(18:1/18:1)	DG	22.4999	22.2192	23.4031	16.0773	17.1286	17.1919	0.00031276	3.50479	22.7074	16.7993	-0.434764	36	2	0.0555556
DG(18:0/18:1)	DG	8.55738	9.42634	7.39044	7.52644	7.59046	6.3814	0.142352	0.846638	8.45805	7.1661	-0.239137	36	1	0.0277778
DG(16:1/18:1)	DG	8.08287	7.33381	7.92666	6.18909	6.6854	6.95368	0.0214865	1.66783	7.78111	6.60939	-0.235459	34	2	0.0588235
DG(18:0/20:4)	DG	5.66014	5.91451	4.61596	6.75497	6.17856	5.60171	0.206099	0.685924	5.39687	6.17841	0.195113	38	4	0.105263
DG(20:1/18:1)	DG	3.3679	3.48284	3.44307	2.21417	2.27545	2.39088	5.12185e-05	4.29057	3.43127	2.2935	-0.581191	38	2	0.0526316
DG(18:1/22:6)	DG	3.06936	2.49828	2.76899	2.69485	2.00127	2.06877	0.130093	0.885746	2.77888	2.25497	-0.301396	40	7	0.175
DG(16:0/22:6)	DG	2.41744	2.01143	2.25538	3.35427	2.6814	2.73724	0.0472093	1.32597	2.22809	2.9243	0.392288	38	6	0.157895
DG(16:0/16:0)	DG	2.23722	2.14716	2.23516	2.90764	2.8962	2.86576	2.91684e-05	4.53509	2.20651	2.88987	0.389237	32	0	0
DG(18:0/20:2)	DG	2.18391	2.43144	1.9454	2.13398	2.40602	2.33833	0.550055	0.259594	2.18692	2.29278	0.0681982	38	2	0.0526316
DG(18:1/20:2)	DG	2.11273	2.21521	2.09867	1.88913	1.93539	1.90348	0.00402342	2.3954	2.1422	1.90933	-0.166028	38	3	0.0789474
DG(18:1/18:2)	DG	1.98474	1.78878	1.97311	1.75767	1.7242	1.74678	0.0547615	1.26152	1.91554	1.74288	-0.136277	36	3	0.0833333
DG(18:1/24:1)	DG	1.63688	1.80643	1.8242	1.68195	1.73555	1.8625	0.961118	0.0172231	1.75584	1.76	0.00341354	42	2	0.047619
DG(18:0/16:0)	DG	1.51145	1.46782	1.59703	1.75932	1.54319	1.59394	0.230315	0.637679	1.52543	1.63215	0.0975571	34	0	0
DG(26:1/18:1)	DG	1.29184	1.64328	1.44089	1.28597	1.20023	1.34427	0.173942	0.759594	1.45867	1.27683	-0.192093	44	2	0.0454545
DG(26:0/18:1)	DG	1.08417	1.24214	1.27718	0.895531	0.809488	0.89434	0.00706352	2.15098	1.20116	0.866453	-0.47124	44	1	0.0227273
DG(18:0/22:6)	DG	1.13888	1.30759	0.985513	2.11074	1.99645	1.72069	0.00577698	2.2383	1.14399	1.94262	0.763928	40	6	0.15
DG(18:0/22:3)	DG	0.698907	0.824188	0.586308	0.67164	0.678918	0.684935	0.738405	0.131705	0.703134	0.678497	-0.0514573	40	3	0.075
DG(26:1/16:0)	DG	0.602995	0.727847	0.736815	1.01271	0.912544	1.0296	0.00639226	2.19435	0.689219	0.984951	0.515089	42	1	0.0238095
DG(16:0/20:4)	DG	0.637316	0.539075	0.590335	1.12827	1.04577	1.1622	0.000305309	3.51526	0.588909	1.11208	0.917142	36	4	0.111111
DG(16:0/24:1)	DG	0.585245	0.60168	0.525136	0.631903	0.589618	0.542094	0.647733	0.188604	0.570687	0.587872	0.0428017	40	1	0.025
LPC(18:0)	LPC	57.4815	58.7064	53.5664	58.1468	59.3581	56.4812	0.467804	0.329936	56.5848	57.9953	0.0355231	18	0	0
LPC(16:0)	LPC	33.0363	32.0485	34.849	32.9256	33.8131	34.0215	0.771453	0.112691	33.3113	33.5867	0.0118809	16	0	0
LPC(18:1)	LPC	9.48218	9.24513	11.5846	8.92764	6.82886	9.49735	0.200273	0.698378	10.104	8.41795	-0.263382	18	1	0.0555556
PC(16:0/18:1)	PC	26.8547	25.0046	24.4868	28.032	29.3327	26.5452	0.0797344	1.09835	25.4487	27.97	0.136287	34	1	0.0294118
PC(16:0/16:1)	PC	15.505	16.7562	16.4598	16.286	16.9962	17.1536	0.283913	0.546814	16.2403	16.8119	0.0499048	32	1	0.03125
PC(18:1/18:1)	PC	15.1242	14.195	14.9563	12.2909	12.0257	12.3734	0.00114896	2.93969	14.7585	12.23	-0.271123	36	2	0.0555556
PC(16:1/18:1)	PC	11.1068	12.1315	11.6206	10.222	10.5602	10.8092	0.0331632	1.47934	11.6196	10.5304	-0.141996	34	2	0.0588235
PC(18:0/18:1)	PC	5.83648	6.26508	6.40049	6.91556	6.37016	6.70618	0.099698	1.00131	6.16735	6.66397	0.111731	36	1	0.0277778
PC(18:1/18:2)	PC	3.507	3.71119	3.69066	3.2014	3.12383	3.28479	0.00560576	2.25137	3.63628	3.20334	-0.182888	36	3	0.0833333
PC(16:0/16:0)	PC	3.493	3.19525	3.28434	2.97962	2.89244	2.95061	0.0140111	1.85353	3.3242	2.94089	-0.176755	32	0	0
PC(20:1/18:1)	PC	1.98811	2.17695	2.17263	1.80737	1.80783	1.94797	0.0294972	1.53022	2.11256	1.85439	-0.188053	38	2	0.0526316
PC(16:1/16:1)	PC	1.84538	1.87119	1.8315	1.96223	1.78378	2.08389	0.345501	0.46155	1.84936	1.9433	0.0714839	32	2	0.0625
PC(16:0/14:0)	PC	1.87082	1.60391	1.71401	1.9641	1.83301	2.14848	0.103124	0.986638	1.72958	1.98186	0.196435	30	0	0
PC(16:1/18:3)	PC	1.36934	1.14042	1.22262	1.34852	1.43261	1.24444	0.320624	0.494004	1.24412	1.34186	0.109101	34	4	0.117647
PC(18:1/20:3)	PC	1.14652	1.18413	1.18682	1.09846	1.01814	1.12539	0.0573938	1.24114	1.17249	1.08066	-0.117657	38	4	0.105263
PC(18:0/16:0)	PC	1.06861	1.13524	1.15241	0.967908	0.877032	0.954426	0.00823801	2.08418	1.11875	0.933122	-0.261752	34	0	0
PC(16:1/18:2)	PC	0.975969	1.13172	1.07612	1.0099	1.02562	1.10198	0.788104	0.103417	1.06127	1.04583	-0.0211374	34	3	0.0882353
PC(18:1/20:4)	PC	0.888957	0.964209	0.980335	1.16328	0.984562	1.03819	0.12163	0.914959	0.9445	1.06201	0.169173	38	5	0.131579
PC(18:1/20:2)	PC	0.849119	0.92718	0.911226	0.845266	0.810789	0.783209	0.0500661	1.30046	0.895842	0.813088	-0.139832	38	3	0.0789474
PC(16:0/20:5)	PC	0.934063	0.753184	0.814501	0.80027	0.825081	0.769688	0.556284	0.254703	0.833916	0.798347	-0.0628873	36	5	0.138889
PC(18:1/20:5)	PC	0.691025	0.681629	0.754066	1.09122	0.830072	0.995974	0.0296614	1.52781	0.708906	0.972422	0.455987	38	6	0.157895
PC(16:0/20:4)	PC	0.70437	0.66129	0.739149	0.939765	0.811016	0.91136	0.0145997	1.83566	0.701603	0.88738	0.338898	36	4	0.111111
PC(18:1/22:6)	PC	0.515365	0.510221	0.55808	0.618245	0.500448	0.610408	0.301921	0.520107	0.527889	0.576367	0.126755	40	7	0.175
PC(20:0/18:1)	PC	0.328191	0.377599	0.372392	0.296351	0.301948	0.311018	0.025704	1.59	0.359394	0.303105	-0.245747	38	1	0.0263158
PC(18:1/22:1)	PC	0.269888	0.316803	0.300592	0.256006	0.262928	0.2716	0.0898547	1.04646	0.295761	0.263511	-0.166567	40	2	0.05
PC(16:0/22:6)	PC	0.28758	0.226788	0.250514	0.232866	0.227085	0.230483	0.235042	0.628855	0.254961	0.230145	-0.147735	38	6	0.157895
PC(18:0/20:3)	PC	0.241192	0.24638	0.254852	0.233547	0.228899	0.250532	0.270687	0.567533	0.247475	0.23766	-0.0583847	38	3	0.0789474
PC(18:1/24:1)	PC	0.216491	0.264917	0.243325	0.222137	0.22164	0.226281	0.265309	0.576248	0.241577	0.223353	-0.113163	42	2	0.047619
PC(18:1/22:5)	PC	0.22369	0.206546	0.224445	0.378706	0.294688	0.326678	0.0102299	1.99013	0.218227	0.333357	0.611239	40	6	0.15
PC(18:1/22:3)	PC	0.188243	0.206108	0.201647	0.273244	0.246367	0.267049	0.00284753	2.54553	0.198666	0.26222	0.400434	40	4	0.1
PC(26:1/16:0)	PC	0.179969	0.208979	0.206358	0.189047	0.185229	0.193915	0.399721	0.398244	0.198435	0.189397	-0.067256	42	1	0.0238095
PC(26:1/18:1)	PC	0.153633	0.175319	0.171639	0.188019	0.18895	0.199583	0.029759	1.52638	0.166864	0.192184	0.203818	44	2	0.0454545
PC(16:0/18:3)	PC	0.195706	0.137483	0.152422	0.145421	0.140448	0.138421	0.309646	0.509135	0.16187	0.14143	-0.194749	34	3	0.0882353
PC(40:3)	PC	0.1492	0.172415	0.159016	0.17869	0.172435	0.178437	0.0811805	1.09055	0.16021	0.176521	0.13987	40	3	0.075
PC(14:0/14:0)	PC	0.151075	0.151821	0.161527	0.25386	0.235251	0.297596	0.0046237	2.33501	0.154808	0.262236	0.760389	28	0	0
PC(26:0/18:1)	PC	0.134764	0.151255	0.151933	0.147822	0.147321	0.155125	0.541205	0.266638	0.145984	0.150089	0.0400118	44	1	0.0227273
PC(16:0/24:1)	PC	0.120649	0.153067	0.137779	0.110241	0.11361	0.118686	0.0764299	1.11674	0.137165	0.114179	-0.264617	40	1	0.025
PC(16:1/22:6)	PC	0.120535	0.128979	0.138298	0.175979	0.153991	0.187615	0.0176548	1.75314	0.129271	0.172528	0.416437	38	7	0.184211
PC(42:7)	PC	0.108912	0.110627	0.116227	0.157	0.128606	0.140054	0.0246857	1.60756	0.111922	0.141887	0.342243	42	7	0.166667
PC(42:3)	PC	0.0868521	0.106213	0.100264	0.111855	0.112771	0.122366	0.0544239	1.26421	0.0977763	0.115664	0.24238	42	3	0.0714286
PC(42:6)	PC	0.0882148	0.0900081	0.0915098	0.165636	0.127313	0.13199	0.0129217	1.88868	0.0899109	0.141646	0.655721	42	6	0.142857
PC(44:3)	PC	0.0690229	0.0856686	0.0801461	0.0947377	0.09739	0.107335	0.0257133	1.58984	0.0782792	0.0998209	0.350712	44	3	0.0681818
PC(36:0)	PC	0.0655817	0.0747911	0.073982	0.0583575	0.0504985	0.0530973	0.00954484	2.02023	0.0714516	0.0539844	-0.404423	36	0	0
PC(42:0)	PC	0.0575198	0.0712404	0.0697784	0.0662601	0.0617053	0.0645723	0.682853	0.165673	0.0661795	0.0641792	-0.0442784	42	0	0
PC(42:4)	PC	0.0508494	0.0613766	0.0564156	0.0984546	0.0896315	0.0923611	0.000742728	3.12917	0.0562139	0.0934824	0.733768	42	4	0.0952381
PC(40:8)	PC	0.0326115	0.0382242	0.0380008	0.0544825	0.0437382	0.0534843	0.0212824	1.67198	0.0362789	0.0505683	0.479105	40	8	0.2
PC(40:0)	PC	0.0321939	0.0372435	0.0364367	0.0313507	0.0301267	0.0314624	0.05665	1.2468	0.0352914	0.0309799	-0.187982	40	0	0
PC(46:2)	PC	0.0309873	0.0369741	0.0360689	0.0443241	0.0450766	0.0477831	0.00666575	2.17615	0.0346768	0.0457279	0.399105	46	2	0.0434783
PC(44:4)	PC	0.0261988	0.0315706	0.0304088	0.0577905	0.0518143	0.055881	0.000427649	3.36891	0.0293927	0.0551619	0.908214	44	4	0.0909091
PC(44:7)	PC	0.0276342	0.0280709	0.0295885	0.0694194	0.0563515	0.0570809	0.00161102	2.7929	0.0284312	0.0609506	1.10016	44	7	0.159091
PC(46:1)	PC	0.022587	0.0282388	0.0277435	0.0284613	0.0278128	0.0276719	0.381295	0.418738	0.0261898	0.027982	0.0954941	46	1	0.0217391
PC(44:6)	PC	0.0220479	0.0236703	0.0245376	0.0591166	0.0461202	0.0480034	0.00256209	2.59141	0.0234186	0.0510801	1.12511	44	6	0.136364
PC(44:5)	PC	0.0179527	0.0219896	0.0208774	0.0459113	0.0411747	0.0454301	0.000243154	3.61412	0.0202732	0.044172	1.12356	44	5	0.113636
PC(38:0)	PC	0.0144244	0.0168765	0.0164779	0.0119166	0.011175	0.0114775	0.00506903	2.29508	0.0159263	0.011523	-0.466886	38	0	0
PC(46:5)	PC	0.0107379	0.0127633	0.0123234	0.0189634	0.0166514	0.0186315	0.00293079	2.53301	0.0119415	0.0180821	0.598573	46	5	0.108696
PE(18:0/20:4)	PE	31.7891	32.1805	32.7311	35.2817	33.3212	33.8728	0.0404623	1.39295	32.2336	34.1586	0.0836849	38	4	0.105263
PE(18:1/18:1)	PE	25.0569	26.0301	25.7256	20.5636	22.3258	22.269	0.00384348	2.41528	25.6042	21.7194	-0.237394	36	2	0.0555556
PE(18:0/20:5)	PE	11.5142	8.47634	9.00496	9.65802	8.92544	8.92077	0.634823	0.197348	9.66517	9.16807	-0.0761769	38	5	0.131579
PE(16:1/18:1)	PE	7.81021	8.23973	8.06207	6.99023	7.71996	7.91537	0.182811	0.737997	8.03734	7.54186	-0.091798	34	2	0.0588235
PE(18:1/20:4)	PE	7.25934	7.77402	7.48027	8.26406	7.90261	7.5165	0.211428	0.674837	7.50454	7.89439	0.0730627	38	5	0.131579
PE(18:0/20:3)	PE	4.29336	4.66118	4.2126	3.21375	3.89894	3.39134	0.0230004	1.63826	4.38905	3.50135	-0.325998	38	3	0.0789474
PE(16:0/20:4)	PE	3.17551	3.07411	3.14751	3.56429	3.40823	3.45859	0.00331661	2.47931	3.13238	3.47703	0.150599	36	4	0.111111
PE(16:0/16:1)	PE	2.71572	2.987	2.92424	2.88724	3.33699	3.45068	0.140728	0.851621	2.87566	3.22497	0.165396	32	1	0.03125
PE(18:0/22:6)	PE	2.17093	1.98109	2.20815	4.61547	4.27398	4.18369	0.000114868	3.9398	2.12005	4.35772	1.03947	40	6	0.15
PE(18:1/24:0)	PE	0.94574	1.19321	1.13205	0.859398	0.89985	0.874318	0.0478382	1.32023	1.09033	0.877856	-0.31271	42	1	0.0238095
PE(16:0/22:6)	PE	1.05225	0.912336	0.974295	1.81287	1.70411	1.82936	0.000141794	3.84834	0.979627	1.78211	0.863285	38	6	0.157895
PE(26:0/18:1)	PE	0.613944	0.794649	0.737246	0.689642	0.669712	0.685342	0.563837	0.248847	0.71528	0.681565	-0.0696563	44	1	0.0227273
PE(16:0/16:0)	PE	0.642308	0.696316	0.667014	0.482799	0.518053	0.484561	0.000861208	3.06489	0.668546	0.495137	-0.433198	32	0	0
PE(16:0/20:5)	PE	0.628626	0.593505	0.634119	0.683128	0.628921	0.698639	0.105195	0.978004	0.61875	0.670229	0.115298	36	5	0.138889
PE(26:1/18:1)	PE	0.33188	0.40587	0.358743	0.433794	0.466181	0.449042	0.0233213	1.63225	0.365498	0.449672	0.299011	44	2	0.0454545
PI(18:0/20:4)	PI	27.3979	25.2694	26.4458	30.4377	27.7657	28.8041	0.056796	1.24568	26.371	29.0025	0.137224	38	4	0.105263
PI(18:0/20:3)	PI	24.2057	24.1127	22.9878	11.3132	13.2644	12.969	9.91479e-05	4.00372	23.7688	12.5155	-0.925347	38	3	0.0789474
PI(18:0/16:1)	PI	16.0972	16.4564	15.9362	17.8021	17.6235	17.2747	0.00300587	2.52203	16.1633	17.5668	0.12013	34	1	0.0294118
PI(16:0/18:1)	PI	11.4501	13.5276	13.1875	16.8696	17.7558	16.732	0.00361707	2.44164	12.7217	17.1191	0.428319	34	1	0.0294118
PI(18:1/20:4)	PI	5.23781	5.33535	5.57282	5.34524	5.32675	5.63955	0.71734	0.144275	5.38199	5.43718	0.0147182	38	5	0.131579
PI(16:1/18:1)	PI	3.82211	4.23689	4.11649	3.87606	4.33899	4.59644	0.434165	0.362345	4.0585	4.2705	0.0734584	34	2	0.0588235
PI(18:0/22:6)	PI	3.624	3.38511	3.64571	5.1417	5.03006	4.88489	0.000194566	3.71093	3.55161	5.01888	0.498893	40	6	0.15
PI(18:0/22:4)	PI	3.17336	2.70202	2.95306	2.32933	2.37307	2.35054	0.0123699	1.90763	2.94281	2.35098	-0.323934	40	4	0.1
PI(18:0/20:5)	PI	2.33306	2.27137	2.31126	2.50339	2.38859	2.41066	0.0310139	1.50844	2.30523	2.43421	0.0785468	38	5	0.131579
PI(16:0/20:4)	PI	1.31838	1.34599	1.4213	2.3921	2.27631	2.38121	3.30405e-05	4.48095	1.36189	2.34987	0.786972	36	4	0.111111
PI(18:1/22:6)	PI	0.900699	0.900782	0.93521	0.965606	0.886878	0.981094	0.36114	0.442324	0.91223	0.944526	0.0501928	40	7	0.175
PI(16:0/22:6)	PI	0.439695	0.456434	0.486876	1.02396	0.969952	0.975859	1.76969e-05	4.7521	0.461002	0.989923	1.10254	38	6	0.157895
PS(18:0/18:1)	PS	54.1073	51.3259	52.738	50.7696	50.0433	50.7857	0.059429	1.226	52.7237	50.5329	-0.0612296	36	1	0.0277778
PS(18:0/16:1)	PS	21.3178	22.0863	21.2949	19.8715	21.2185	21.0059	0.152794	0.815893	21.5664	20.6986	-0.0592473	34	1	0.0294118
PS(18:1/18:1)	PS	10.1844	11.1842	10.7093	8.23643	8.9788	9.02842	0.00728849	2.13736	10.6926	8.74788	-0.289609	36	2	0.0555556
PS(18:0/20:4)	PS	9.07524	9.48621	9.50163	12.3617	10.822	10.2867	0.0474528	1.32374	9.35436	11.1568	0.254213	38	4	0.105263
PS(16:1/18:1)	PS	2.30303	2.66693	2.55025	1.8233	2.07102	2.06035	0.0177706	1.7503	2.50674	1.98489	-0.33675	34	2	0.0588235
PS(16:0/16:1)	PS	1.71099	1.92195	1.82882	1.67662	1.90534	1.88302	0.991523	0.00369707	1.82058	1.82166	0.000850658	32	1	0.03125
PS(18:0/22:6)	PS	1.3012	1.32861	1.37716	5.26088	4.96103	4.94994	3.67402e-06	5.43486	1.33566	5.05728	1.92081	40	6	0.15
SM(d18:0/24:2)	SM	29.3747	31.7654	30.4787	30.6667	31.8754	33.0346	0.246162	0.608779	30.5396	31.8589	0.0610152	42	2	0.047619
SM(d18:1/24:0)	SM	24.7319	25.7994	25.4027	25.6073	25.6426	23.6117	0.654258	0.184251	25.3114	24.9539	-0.0205215	42	1	0.0238095
SM(d34:0)	SM	12.4362	10.354	11.1561	8.91433	8.32001	8.78746	0.0139758	1.85462	11.3154	8.67393	-0.383532	34	0	0
SM(d44:5)	SM	6.60801	6.18655	6.46556	7.57366	7.45783	7.85583	0.00211777	2.67412	6.42004	7.62911	0.248932	44	5	0.113636
SM(d18:1/22:0)	SM	5.97878	5.38744	5.7223	6.14204	6.18253	6.15048	0.0545103	1.26352	5.69617	6.15835	0.112551	40	1	0.025
SM(d44:4)	SM	4.78131	4.89388	4.8088	5.04278	4.918	5.10572	0.0399644	1.39833	4.828	5.02217	0.0568853	44	4	0.0909091
SM(d18:1/24:2)	SM	3.55854	3.7059	3.67762	4.57418	4.5408	4.24343	0.00214612	2.66835	3.64735	4.4528	0.287865	42	3	0.0714286
SM(d42:0)	SM	2.47197	2.52473	2.56368	1.66585	1.58928	1.45262	0.000149882	3.82425	2.52013	1.56925	-0.683421	42	0	0
SM(d20:1/16:0)	SM	1.80171	1.46432	1.53243	1.69017	1.65358	1.71958	0.446785	0.349901	1.59949	1.68778	0.0775152	36	1	0.0277778
SM(d40:0)	SM	1.58705	1.55608	1.60245	1.16325	1.11185	1.08861	5.89742e-05	4.22934	1.58186	1.12124	-0.496533	40	0	0
SM(d18:2/24:2)	SM	1.20896	1.27976	1.29221	1.24296	1.17005	1.32024	0.768791	0.114191	1.26031	1.24442	-0.0183102	42	4	0.0952381
SM(d32:1)	SM	0.840479	0.783065	0.8016	1.03734	1.03605	1.04467	0.000175006	3.75695	0.808381	1.03935	0.362578	32	1	0.03125
SM(d44:1)	SM	0.688184	0.729085	0.695064	1.02349	1.03641	0.964748	0.000279713	3.55329	0.704111	1.00821	0.517928	44	1	0.0227273
SM(d38:1)	SM	0.666895	0.593447	0.642219	0.61899	0.593824	0.63546	0.505115	0.29661	0.634187	0.616092	-0.0417637	38	1	0.0263158
SM(d40:2)	SM	0.631681	0.576238	0.611476	0.57879	0.567959	0.57978	0.136288	0.865542	0.606465	0.57551	-0.0755846	40	2	0.05
SM(d44:6)	SM	0.598535	0.518624	0.562029	0.733014	0.6998	0.703078	0.00389784	2.40918	0.559729	0.711964	0.347076	44	6	0.136364
SM(d36:0)	SM	0.501914	0.425072	0.455886	0.367228	0.332297	0.35287	0.0108843	1.9632	0.460957	0.350798	-0.393991	36	0	0
SM(d44:3)	SM	0.374735	0.402616	0.404328	0.24642	0.237961	0.233764	0.000114552	3.941	0.393893	0.239381	-0.718492	44	3	0.0681818
SM(d36:2)	SM	0.433266	0.359882	0.385389	0.365048	0.370377	0.35604	0.255936	0.591869	0.392846	0.363822	-0.110731	36	2	0.0555556
SM(d38:0)	SM	0.227328	0.202992	0.221113	0.168928	0.155695	0.166886	0.00312923	2.50456	0.217144	0.163836	-0.406397	38	0	0
SM(d32:0)	SM	0.224227	0.201545	0.208748	0.237655	0.198732	0.212331	0.738495	0.131653	0.211507	0.216239	0.0319259	32	0	0
SM(d36:5)	SM	0.152737	0.16329	0.170957	0.161931	0.151025	0.185621	0.753682	0.122812	0.162328	0.166192	0.0339403	36	5	0.138889
SM(d34:4)	SM	0.120847	0.126629	0.138672	0.177881	0.157958	0.194497	0.0151635	1.8192	0.128716	0.176779	0.457755	34	4	0.117647
